# Host-Botrytis co-transcriptomics reveals finely tuned interactions with closely related legumes

**DOI:** 10.64898/2026.01.20.700702

**Authors:** Anna Jo Muhich, Ritu Singh, Cloe Tom, Celine Caseys, Karishma Srinivas, Lucca Faieta, Brooke Grabbe, Daniel J. Kliebenstein

**Affiliations:** Department of Plant Sciences, University of California Davis, Davis CA 95616

**Keywords:** Comparative co-transcriptomics, legumes, necrotrophic fungal pathogenesis, network biology, transcriptional plasticity

## Abstract

Generalist pathogens infect diverse plant hosts, yet how these interactions differ across hosts is poorly understood. Here, we conduct a molecular analysis of a generalist pathogen interacting with closely related hosts. A co-transcriptomic framework is used to dissect host–pathogen interactions between the generalist necrotroph *Botrytis cinerea* and two closely related legume hosts, common bean (*Phaseolus vulgaris*) and cowpea (*Vigna unguiculata*). Using a diverse set of 72 Botrytis isolates, we quantified lesion development alongside host and pathogen gene expression. Although lesion formation was driven primarily by pathogen genetic variation, transcriptomic responses in both host and pathogen exhibited significant host x isolate interactions. This indicated that extensive, fine-scale transcriptional plasticity created similar disease outcomes. Botrytis genes showing host-specific expression were enriched for cell wall–modifying enzymes and some specialized metabolic genes, indicating greater host responsiveness of these core virulence mechanisms than previously appreciated. Co-expression network analysis in both host and pathogen further showed that in both organisms, gene membership for individual networks are restructured in response to genetic diversity. For example in Botrytis, we identify different sets of genes host-dependently co-expressing with a non-ribosomal peptide synthetase (NRPS) gene cluster, suggesting divergent functional deployment of the same virulence machinery across closely related hosts. Both legume species exhibited extensive isolate-dependent transcriptional reprogramming, with approximately two-thirds of expressed host genes responding to pathogen diversity. While conserved defense pathways such as jasmonate/ethylene signaling and phenylpropanoid metabolism were upregulated in both hosts, the specific genes in the networks differed markedly, highlighting lineage-specific rewiring of defense strategies. These results suggest that generalist pathogen success is underpinned by pervasive gene expression plasticity in both host and pathogen, allowing similar phenotypic outcomes to emerge from highly divergent molecular states.

**Summary:**

- Generalist pathogens infect diverse plant hosts, yet how these interactions differ across hosts is poorly understood. This study investigates how a generalist pathogen achieves successful infection across closely related hosts, and how these hosts respond.
- A co-transcriptomic approach was applied to interactions between 72 genetically diverse isolates of the fungal necrotroph *Botrytis cinerea* and two legume hosts, common bean and cowpea. Lesion development and host and pathogen gene expression were quantified.
- Lesion formation was primarily driven by pathogen genetic variation, yet both host and pathogen transcriptomes showed strong host x isolate interactions. Both host and pathogen balance conserved responses with finely tuned, host-specific mechanisms. Further, host-dependent transcriptional responses involve network modulation around a common core of genes in both host and pathogen.
- Generalist pathogen success is underpinned by pervasive gene expression plasticity in both host and pathogen, allowing similar phenotypic outcomes to emerge from highly divergent molecular states.
