## Supplementary Tables for "Host-Botrytis co-transcriptomics reveals finely tuned interactions with closely related legumes": TableS1.xlsx

### Sheet: Sheet1
Supplementary Table 1. ANOVA of lesion sizes during Botrytis cinerea infection of Phaseolus vulgaris and Vigna unguiculata.
Variable	Sum Sq	Mean Sq	NumDF	DenDF	F value	p value
Host Species	289433	289433	1	2454	55.46	1.31e-13	***
Isolate	6687649	92884	72	2347	17.8	6.44e-171	***
Host Genotype	195199	32533	6	2456	6.23	1.64e-06	***
Host Species x Isolate	303181	4211	72	2454	0.81	0.88
Host Genotype x Isolate	2160387	5001	432	2455	0.96	0.711
Type III ANOVA was conducted in R using the lmerTest package. Sum Sq = sum of squares. Mean Sq = mean square. NumDF = numerator degrees of freedom. DenDF = denominator degrees of freedom. *** represents p < 0.001.
