## Supplementary Tables for "Host-Botrytis co-transcriptomics reveals finely tuned interactions with closely related legumes": TableS2.xlsx

### Sheet: geno_only_58_GO
Supplementary Table 2. GO enrichment of the 58 solely host effect genes against the whole Botrytis cinerea genome when infecting Phaseolus vulgaris and Vigna unguiculata.
GO.ID	Term	Annotated	Significant	Expected	p value
GO:0005515	protein binding	867	9	3.08	0.0013
GO:0016891	endoribonuclease activity, producing 5'-...	14	1	0.05	0.0486
Annotated = number of genes in the background annotated with this GO term. Significant = number of host effect genes with this GO term. Expected = Expected number of genes annotated with this GO term in the host effect genes, given its background frequency. P value is given from the classic Fisher's exact test.
