## Supplementary Tables for "Host-Botrytis co-transcriptomics reveals finely tuned interactions with closely related legumes": TableS4.xlsx

### Sheet: Supplementary_Table_BcinIsoSig
Supplementary Table 4. 18 identified Botrytis cinerea GCNs with isolate specificity, but similarly expressed across hosts (Phaseolus vulgaris and Vigna unguiculata).
Host Species	Network Size	Network p value	Gene ID	Gene Name	Gene Description
Common Bean	25	0.000835382	Bcin05g02770	N/A	N/A
			Bcin05g05310	Bctos1	Putative TOS1-like glycosyl hydrolase (DUF2401);Glycine-rich protein domain (DUF2403)
			Bcin14g03090	N/A	N/A
			Bcin16g02380	N/A	N/A
			Bcin09g06730	N/A	Glycosyl hydrolase family 61
			Bcin06g05010	N/A	N/A
			Bcin10g01940	N/A	Pyridine nucleotide-disulphide oxidoreductase
			Bcin10g01950	N/A	N/A
			Bcin01g05180	N/A	N/A
			Bcin15g01750	N/A	N/A
			Bcin13g04170	N/A	N/A
			Bcin06g02260	N/A	N/A
			Bcin02g05840	N/A	Mycolic acid cyclopropane synthetase
			Bcin15g03240	N/A	Cation transport protein
			Bcin07g01470	N/A	N/A
			Bcin01g04770	N/A	N/A
			Bcin01g01240	N/A	N/A
			Bcin01g01115	N/A	N/A
			Bcin08g06880	N/A	N/A
			Bcin04g02280	N/A	Cytochrome P450
			Bcin02g05530	N/A	Endoplasmic reticulum-based factor for assembly of V-ATPase
			Bcin03g03050	N/A	Triose-phosphate Transporter family
			Bcin08g00020	N/A	N/A
			Bcin13g04160	N/A	N/A
			Bcin03g02570	N/A	Membrane-associating domain
Common Bean	15	0.000335452	Bcin06g01110	N/A	N/A
			Bcin11g05360	N/A	Glycosyl hydrolase family 61
			Bcin10g01460	N/A	N/A
			Bcin06g02250	N/A	N/A
			Bcin07g05310	N/A	N/A
			Bcin13g04370	N/A	N/A
			Bcin13g03230	N/A	SET domain
			Bcin06g06180	N/A	Sugar (and other) transporter
			Bcin02g09000	N/A	BTB/POZ domain
			Bcin06g02800	N/A	N/A
			Bcin02g01500	N/A	Major Facilitator Superfamily
			Bcin10g05110	N/A	Major Facilitator Superfamily
			Bcin06g02020	Bcap11	Eukaryotic aspartyl protease
			Bcin01g06160	N/A	N/A
			Bcin16g03840	N/A	Cytochrome P450
Common Bean	13	0.0452937	Bcin02g08760	Bcsmr1	Zinc finger, C2H2 type;Fungal Zn(2)-Cys(6) binuclear cluster domain;Fungal specific transcription factor domain
			Bcin09g04750	N/A	N/A
			Bcin03g08730	N/A	N/A
			Bcin05g04980	N/A	N/A
			Bcin06g04620	N/A	N/A
			Bcin01g03510	N/A	Cytochrome P450
			Bcin11g00110	N/A	N/A
			Bcin14g03130	N/A	N/A
			Bcin12g04010	N/A	N/A
			Bcin11g01610	N/A	N/A
			Bcin16g04400	N/A	N/A
			Bcin03g08000	N/A	Fungal Zn(2)-Cys(6) binuclear cluster domain;PHD-finger
			Bcin05g06870	N/A	N/A
Common Bean	12	0.00828746	Bcin11g06010	Bcsua7	Transcription factor TFIIB repeat;TFIIB zinc-binding
			Bcin14g00890	Bcpbp1	LsmAD domain
			Bcin10g04140	N/A	Protein kinase domain
			Bcin15g01480	N/A	N/A
			Bcin05g06770	Bcg1	G-protein alpha subunit
			Bcin02g06970	N/A	Bromodomain;BAH domain
			Bcin11g04040	N/A	N/A
			Bcin12g06530	N/A	N/A
			Bcin11g03940	Bccdc39	CCR4-Not complex component, Not1;Domain of unknown function (DUF3819)
			Bcin10g02630	Bcbre1	BRE1 E3 ubiquitin ligase;Zinc finger, C3HC4 type (RING finger)
			Bcin01g02660	Bcire1	Protein kinase domain;Ribonuclease 2-5A
			Bcin04g03130	N/A	Opy2 protein
Common Bean	10	0.00140845	Bcin07g01090	N/A	N/A
			Bcin02g02090	N/A	Methyltransferase domain
			Bcin10g02550	N/A	N/A
			Bcin13g01300	N/A	N/A
			Bcin09g01060	N/A	Protein of unknown function (DUF3129)
			Bcin11g02520	N/A	N/A
			Bcin10g03450	N/A	Protein of unknown function (DUF3455)
			Bcin09g05090	N/A	Eukaryotic cytochrome b561
			Bcin07g03980	N/A	N/A
			Bcin16g04180	N/A	N/A
Common Bean	21	2.74398e-08	Bcin11g00330	Bcerg13	Hydroxymethylglutaryl-coenzyme A synthase N terminal;Hydroxymethylglutaryl-coenzyme A synthase C terminal
			Bcin05g03150	N/A	Hydroxymethylglutaryl-coenzyme A reductase;Sterol-sensing domain of SREBP cleavage-activation;N-terminal domain with HPIH motif
			Bcin04g05410	N/A	Peptide N-acetyl-beta-D-glucosaminyl asparaginase amidase A
			Bcin15g03120	Bcerg20	Polyprenyl synthetase
			Bcin05g07430	Bcerg10	Thiolase, N-terminal domain;Thiolase, C-terminal domain
			Bcin04g01890	Bcmvd1	GHMP kinases N terminal domain
			Bcin13g02430	CND16	ATP-grasp domain
			Bcin05g03140	Bcpnc1	Isochorismatase family
			Bcin02g08790	N/A	Antibiotic biosynthesis monooxygenase
			Bcin06g04940	N/A	short chain dehydrogenase
			Bcin15g03130	Bccdc23	Tetratricopeptide repeat;Anaphase promoting complex subunit 8 / Cdc23;TPR repeat
			Bcin12g06370	Bcbot4	Cytochrome P450
			Bcin12g06400	Bcbot3	Cytochrome P450
			Bcin12g06410	Bcbot5	Transferase family
			Bcin12g06430	N/A	short chain dehydrogenase
			Bcin13g05620	Bccyb5	Cytochrome b5-like Heme/Steroid binding domain
			Bcin12g06380	Bcbot1	Cytochrome P450
			Bcin12g03180	Bccpr1	Oxidoreductase NAD-binding domain;Flavodoxin;FAD binding domain
			Bcin12g06390	Bcbot2	Terpene synthase family, metal binding domain
			Bcin04g03340	N/A	N/A
			Bcin09g05650	N/A	N/A
Common Bean	14	3.73381e-06	Bcin10g05870	N/A	Cytochrome P450
			Bcin01g00030	Bcboa3	Cytochrome P450
			Bcin01g00040	Bcboa4	Cytochrome P450
			Bcin01g00060	Bcboa6	Beta-ketoacyl synthase, N-terminal domain;Acyl transferase domain;Beta-ketoacyl synthase, C-terminal domain;Methyltransferase domain;KR domain;Polyketide synthase dehydratase
			Bcin01g00080	Bcboa8	FAD binding domain
			Bcin01g00070	Bcboa7	Cytochrome P450
			Bcin01g00050	Bcboa5	Alcohol dehydrogenase GroES-like domain
			Bcin01g00120	Bcboa12	N/A
			Bcin01g00010	Bcboa1	NmrA-like family
			Bcin01g00090	Bcboa9	Zinc-binding dehydrogenase;Beta-ketoacyl synthase, N-terminal domain;Acyl transferase domain;Beta-ketoacyl synthase, C-terminal domain;Alcohol dehydrogenase GroES-like domain;KR domain;Polyketide synthase dehydratase
			Bcin07g07130	N/A	Cytochrome P450
			Bcin01g00110	Bcboa11	Transferase family
			Bcin01g00020	Bcboa2	Pyridine nucleotide-disulphide oxidoreductase
			Bcin10g05850	N/A	Alcohol acetyltransferase
Common Bean	19	1.88648e-07	Bcin04g02520	N/A	GDSL-like Lipase/Acylhydrolase;Fungal cellulose binding domain
			Bcin13g02640	N/A	Glycosyl hydrolases family 28
			Bcin05g06830	N/A	Lytic polysaccharide mono-oxygenase, cellulose-degrading
			Bcin03g04010	Bccel5A	Cellulase (glycosyl hydrolase family 5)
			Bcin09g01110	N/A	Glycosyl hydrolase family 7
			Bcin09g01150	N/A	Fungal cellulose binding domain
			Bcin13g02320	N/A	Glycosyl hydrolase family 12
			Bcin05g08230	N/A	Glycosyl hydrolase family 61
			Bcin09g03490	N/A	Glycosyl hydrolases family 16
			Bcin12g06630	N/A	Glycosyl hydrolase family 45
			Bcin04g04930	BcPG3	Glycosyl hydrolases family 28
			Bcin10g03650	N/A	Ferric reductase like transmembrane component;FAD-binding domain;Ferric reductase NAD binding domain
			Bcin05g06510	N/A	GMC oxidoreductase;GMC oxidoreductase
			Bcin01g06790	N/A	GDSL-like Lipase/Acylhydrolase
			Bcin09g06750	N/A	Glycosyl hydrolase family 61
			Bcin05g08310	N/A	N/A
			Bcin08g03820	N/A	Pectate lyase
			Bcin01g02460	N/A	Lytic transglycolase
			Bcin09g04000	BcmtfA	Zinc-finger double domain
Common Bean	10	0.012874	Bcin07g04870	N/A	Glycosyl hydrolases family 16
			Bcin11g05930	N/A	N/A
			Bcin04g06000	N/A	N/A
			Bcin06g00690	N/A	N/A
			Bcin03g07570	N/A	Protein of unknown function (DUF3317)
			Bcin08g04850	Bclcb2	Aminotransferase class I and II
			Bcin07g01120	Bcerg5	Cytochrome P450
			Bcin04g03430	N/A	Protein kinase domain
			Bcin13g02330	N/A	Glucanosyltransferase
			Bcin09g06400	BcfreB	Ferric reductase like transmembrane component;FAD-binding domain;Ferric reductase NAD binding domain
Common Bean	12	9.80804e-05	Bcin11g00330	Bcerg13	Hydroxymethylglutaryl-coenzyme A synthase N terminal;Hydroxymethylglutaryl-coenzyme A synthase C terminal
			Bcin05g03150	N/A	Hydroxymethylglutaryl-coenzyme A reductase;Sterol-sensing domain of SREBP cleavage-activation;N-terminal domain with HPIH motif
			Bcin15g03120	Bcerg20	Polyprenyl synthetase
			Bcin13g02430	CND16	ATP-grasp domain
			Bcin02g08790	N/A	Antibiotic biosynthesis monooxygenase
			Bcin15g03130	Bccdc23	Tetratricopeptide repeat;Anaphase promoting complex subunit 8 / Cdc23;TPR repeat
			Bcin12g06370	Bcbot4	Cytochrome P450
			Bcin12g06400	Bcbot3	Cytochrome P450
			Bcin12g06410	Bcbot5	Transferase family
			Bcin12g06430	N/A	short chain dehydrogenase
			Bcin12g06380	Bcbot1	Cytochrome P450
			Bcin12g06390	Bcbot2	Terpene synthase family, metal binding domain
Cowpea	12	0.0175446	Bcin12g05760	Bcras1	Ras family
			Bcin14g01180	N/A	Cell division control protein 14, SIN component
			Bcin10g03840	Bcgg1	GGL domain
			Bcin15g03070	N/A	Glycosyl hydrolases family 16
			Bcin02g01020	N/A	Protein of unknown function (DUF1688)
			Bcin02g06940	Bcgas1	Glucanosyltransferase;X8 domain
			Bcin01g07380	N/A	N/A
			Bcin03g02780	N/A	ABC transporter;ABC transporter transmembrane region
			Bcin13g02330	N/A	Glucanosyltransferase
			Bcin15g03390	Bcvel1	Velvet factor
			Bcin02g03870	N/A	Domain of unknown function (DUF1996)
			Bcin11g05930	N/A	N/A
Cowpea	12	0.000450468	Bcin12g06390	Bcbot2	Terpene synthase family, metal binding domain
			Bcin12g06380	Bcbot1	Cytochrome P450
			Bcin11g00330	Bcerg13	Hydroxymethylglutaryl-coenzyme A synthase N terminal;Hydroxymethylglutaryl-coenzyme A synthase C terminal
			Bcin12g06370	Bcbot4	Cytochrome P450
			Bcin12g06430	N/A	short chain dehydrogenase
			Bcin12g06400	Bcbot3	Cytochrome P450
			Bcin12g06410	Bcbot5	Transferase family
			Bcin03g05820	N/A	Pectate lyase
			Bcin05g03150	N/A	Hydroxymethylglutaryl-coenzyme A reductase;Sterol-sensing domain of SREBP cleavage-activation;N-terminal domain with HPIH motif
			Bcin04g05580	N/A	Dioxygenase
			Bcin13g02430	CND16	ATP-grasp domain
			Bcin12g03690	N/A	Lactonase, 7-bladed beta-propeller
Cowpea	12	0.00177492	Bcin01g10890	N/A	SAM domain (Sterile alpha motif)
			Bcin01g10880	N/A	Fungal Zn(2)-Cys(6) binuclear cluster domain;Fungal specific transcription factor domain
			Bcin06g01260	N/A	N/A
			Bcin14g02070	N/A	N/A
			Bcin02g02090	N/A	Methyltransferase domain
			Bcin03g03870	N/A	N/A
			Bcin14g03490	N/A	Mitochondrial biogenesis AIM24
			Bcin09g04060	Bcfre7	Ferric reductase like transmembrane component;FAD-binding domain;Ferric reductase NAD binding domain
			Bcin03g05900	N/A	N/A
			Bcin05g04890	N/A	N/A
			Bcin01g09400	N/A	N/A
			Bcin03g04460	N/A	N/A
Cowpea	13	0.00204074	Bcin01g03760	N/A	N/A
			Bcin04g00360	N/A	N/A
			Bcin04g06140	N/A	NADP oxidoreductase coenzyme F420-dependent;Pyrroline-5-carboxylate reductase dimerisation
			Bcin08g06110	N/A	Glycosyl hydrolase family 76
			Bcin15g03040	N/A	N/A
			Bcin09g06710	N/A	Cytochrome P450
			Bcin15g03050	N/A	Glycosyltransferase sugar-binding region containing DXD motif
			Bcin08g00060	N/A	Glycosyl hydrolases family 43
			Bcin04g05140	N/A	N/A
			Bcin08g00070	N/A	UDP-glucoronosyl and UDP-glucosyl transferase;Glycosyltransferase family 28 N-terminal domain
			Bcin12g00130	N/A	N/A
			Bcin02g02450	N/A	N/A
			Bcin12g06600	N/A	Cytochrome P450
Cowpea	11	0.00904086	Bcin13g00220	Bcmrn1	RNA recognition motif. (a.k.a. RRM, RBD, or RNP domain);Putative RRM domain
			Bcin03g06390	Bcpsa1	Bacterial transferase hexapeptide (six repeats);Nucleotidyl transferase
			Bcin06g02400	Bcerg9	Squalene/phytoene synthase
			Bcin01g02780	Bccyp51	Cytochrome P450
			Bcin03g04240	N/A	UAA transporter family
			Bcin08g01540	N/A	Methyltransferase domain;Sterol methyltransferase C-terminal
			Bcin13g01760	N/A	N/A
			Bcin11g01400	N/A	N/A
			Bcin03g06730	N/A	GDA1/CD39 (nucleoside phosphatase) family
			Bcin07g01120	Bcerg5	Cytochrome P450
			Bcin01g09500	Bcstt4	Phosphatidylinositol 3- and 4-kinase;Phosphoinositide 3-kinase family, accessory domain (PIK domain)
Cowpea	14	3.73381e-06	Bcin01g00030	Bcboa3	Cytochrome P450
			Bcin01g00040	Bcboa4	Cytochrome P450
			Bcin01g00120	Bcboa12	N/A
			Bcin01g00050	Bcboa5	Alcohol dehydrogenase GroES-like domain
			Bcin01g00060	Bcboa6	Beta-ketoacyl synthase, N-terminal domain;Acyl transferase domain;Beta-ketoacyl synthase, C-terminal domain;Methyltransferase domain;KR domain;Polyketide synthase dehydratase
			Bcin01g00090	Bcboa9	Zinc-binding dehydrogenase;Beta-ketoacyl synthase, N-terminal domain;Acyl transferase domain;Beta-ketoacyl synthase, C-terminal domain;Alcohol dehydrogenase GroES-like domain;KR domain;Polyketide synthase dehydratase
			Bcin01g00070	Bcboa7	Cytochrome P450
			Bcin01g00080	Bcboa8	FAD binding domain
			Bcin01g00110	Bcboa11	Transferase family
			Bcin01g00010	Bcboa1	NmrA-like family
			Bcin07g07130	N/A	Cytochrome P450
			Bcin01g00020	Bcboa2	Pyridine nucleotide-disulphide oxidoreductase
			Bcin10g05850	N/A	Alcohol acetyltransferase
			Bcin10g05870	N/A	Cytochrome P450
Cowpea	13	3.92853e-05	Bcin09g01060	N/A	Protein of unknown function (DUF3129)
			Bcin11g02520	N/A	N/A
			Bcin07g03980	N/A	N/A
			Bcin10g02550	N/A	N/A
			Bcin12g00980	N/A	Ankyrin repeats (many copies)
			Bcin03g04880	N/A	N/A
			Bcin02g02090	N/A	Methyltransferase domain
			Bcin01g06380	N/A	N/A
			Bcin10g03450	N/A	Protein of unknown function (DUF3455)
			Bcin02g04060	N/A	N/A
			Bcin07g01090	N/A	N/A
			Bcin09g05090	N/A	Eukaryotic cytochrome b561
			Bcin01g02970	N/A	N/A
Cowpea	11	0.00237441	Bcin10g02550	N/A	N/A
			Bcin06g01260	N/A	N/A
			Bcin14g02070	N/A	N/A
			Bcin02g02090	N/A	Methyltransferase domain
			Bcin03g03870	N/A	N/A
			Bcin14g03490	N/A	Mitochondrial biogenesis AIM24
			Bcin09g04060	Bcfre7	Ferric reductase like transmembrane component;FAD-binding domain;Ferric reductase NAD binding domain
			Bcin03g05900	N/A	N/A
			Bcin05g04890	N/A	N/A
			Bcin01g09400	N/A	N/A
			Bcin03g04460	N/A	N/A
GCN list was generated by filtering all Botrytis GCNs to those with at least 25% of gene members from the list of 880 Botrytis isolate-specific genes.
