## Supplementary Tables for "Host-Botrytis co-transcriptomics reveals finely tuned interactions with closely related legumes": TableS5.xlsx

### Sheet: Supplementary_Table_botboa_gene
Supplementary Table 5. Gene lists for the main phytoxic gene clusters in Botrytis cinerea, botrydial and botcinic acid.
Cluster	Chromosome	Gene ID	Gene Start	Gene End	Strand	Gene Name	Gene Description
Botrydial	12	Bcin12g06370	2217306	2219888	-	Bcbot4	Cytochrome P450
		Bcin12g06380	2221244	2223186	-	Bcbot1	Cytochrome P450
		Bcin12g06390	2223500	2225496	+	Bcbot2	Terpene synthase family, metal binding domain
		Bcin12g06400	2226054	2228630	-	Bcbot3	Cytochrome P450
		Bcin12g06410	2229477	2231592	+	Bcbot5	Transferase family
Botcinic acid	1	Bcin01g00010	5429	7175	+	Bcboa1	NmrA-like family
		Bcin01g00020	7209	9468	+	Bcboa2	Pyridine nucleotide-disulphide oxidoreductase
		Bcin01g00030	9772	11969	-	Bcboa3	Cytochrome P450
		Bcin01g00040	12154	14130	+	Bcboa4	Cytochrome P450
		Bcin01g00050	14259	15636	-	Bcboa5	Alcohol dehydrogenase GroES-like domain
		Bcin01g00060	15855	23759	+	Bcboa6	Beta-ketoacyl synthase, N-terminal domain;Acyl transferase domain;Beta-ketoacyl synthase, C-terminal domain;Methyltransferase domain;KR domain;Polyketide synthase dehydratase
		Bcin01g00070	39390	41452	-	Bcboa7	Cytochrome P450
		Bcin01g00080	41506	44494	-	Bcboa8	FAD binding domain
		Bcin01g00090	45170	52906	-	Bcboa9	Zinc-binding dehydrogenase;Beta-ketoacyl synthase, N-terminal domain;Acyl transferase domain;Beta-ketoacyl synthase, C-terminal domain;Alcohol dehydrogenase GroES-like domain;KR domain;Polyketide synthase dehydratase
		Bcin01g00100	53107	54450	-	Bcboa10	Thioesterase domain
		Bcin01g00100	53107	54450	-	Bcboa10	Thioesterase domain
		Bcin01g00110	54595	56431	+	Bcboa11	Transferase family
		Bcin01g00120	56498	58186	+	Bcboa12	N/A
		Bcin01g00130	58743	61522	+	Bcboa13	Fungal Zn(2)-Cys(6) binuclear cluster domain
		Bcin01g00130	58743	61522	+	Bcboa13	Fungal Zn(2)-Cys(6) binuclear cluster domain
		Bcin01g00140	63176	65776	-	Bcboa15	Fungal specific transcription factor domain
		Bcin01g00150	66560	67549	+	Bcboa16	N/A
		Bcin01g00160	67717	69693	-	Bcboa17	short chain dehydrogenase
