## Supplementary Tables for "Host-Botrytis co-transcriptomics reveals finely tuned interactions with closely related legumes": TableS6.xlsx

### Sheet: Supplementary_Table_PhytotoxinL
Supplementary Table 6. Lesion sizes and mean expression level of key Botrytis cinerea phytotoxin clusters for each combination of B. cinerea isolate and host species (Phaseolus vulgaris and Vigna unguiculata).
Isolate	Host	Lesion Size at 96 HAI (lsm mm^2)	Botrydial cluster expression (log2)	Botcinic acid cluster expression (log2)
01_01_04	Cowpea	0.519793	7.4906	4.57075
01_01_04	Common Bean	57.9911	6.40893	4.14239
01_01_15	Cowpea	52.4095	7.34687	5.03108
01_01_15	Common Bean	108.748	7.16168	4.59062
01_02_01	Cowpea	135.519	7.52904	4.74799
01_02_01	Common Bean	85.9485	7.23703	4.32409
01_02_15	Cowpea	126.827	7.28532	4.70472
01_02_15	Common Bean	40.9652	6.32638	4.64682
01_02_16	Cowpea	103.021	5.91738	4.1944
01_02_16	Common Bean	109.536	6.41041	4.4092
01_02_20	Cowpea	91.4603	6.91378	4.47174
01_02_20	Common Bean	68.8757	7.7223	4.47306
01_03_04	Cowpea	24.5153	7.00177	5.3777
01_03_04	Common Bean	58.5385	6.94653	5.37514
01_03_18	Cowpea	34.2632	6.26232	5.39793
01_03_18	Common Bean	55.7339	6.89805	5.06772
01_03_20	Cowpea	51.9723	7.23305	4.10718
01_03_20	Common Bean	21.8118	6.80724	3.52012
01_03_22	Cowpea	26.1971	6.71581	4.16273
01_03_22	Common Bean	41.2928	6.40187	4.45936
01_04_01	Cowpea	11.3336	7.33741	4.51205
01_04_01	Common Bean	6.46587	7.69185	4.83554
01_04_02	Cowpea	37.0329	4.04476	2.85256
01_04_02	Common Bean	39.8499	6.59452	3.39961
01_04_04	Cowpea	91.6155	7.12997	4.25105
01_04_04	Common Bean	70.8606	6.80368	4.88856
01_04_12	Cowpea	12.9076	7.25487	5.69662
01_04_12	Common Bean	3.88818	5.46745	4.7231
01_04_15	Cowpea	8.02637	5.45384	3.66337
01_04_15	Common Bean	9.47986	6.83314	4.98616
01_04_17	Cowpea	47.3088	6.49659	3.51812
01_04_17	Common Bean	13.7546	7.53815	4.17135
01_04_20	Cowpea	109.634	7.25815	4.06345
01_04_20	Common Bean	71.9197	7.51396	4.50568
01_04_25	Cowpea	58.1909	7.98198	4.2888
01_04_25	Common Bean	40.9534	7.63063	4.2171
01_05_04	Cowpea	27.8619	6.69701	4.86015
01_05_04	Common Bean	82.39	6.97632	4.46581
01_05_11	Cowpea	131.018	6.97403	4.89548
01_05_11	Common Bean	46.3976	7.1416	4.54119
01_05_14	Cowpea	80.3735	7.71695	4.74068
01_05_14	Common Bean	92.4571	7.26837	4.2376
01_05_16	Cowpea	58.132	7.65239	3.91832
01_05_16	Common Bean	116.082	7.40109	4.89004
01_05_17	Cowpea	143.743	6.04325	2.66321
01_05_17	Common Bean	63.8751	5.40343	2.75613
01_05_22	Cowpea	27.4582	5.12604	3.99801
01_05_22	Common Bean	7.02542	5.30901	4.29639
01_05_24	Cowpea	37.8292	7.77331	5.33548
01_05_24	Common Bean	30.6033	7.31227	5.58652
02_04_11	Cowpea	292.327	7.9621	1.25862
02_04_11	Common Bean	118.78	7.61536	1.53019
02_04_12	Cowpea	385.882	7.49487	5.3862
02_04_12	Common Bean	132.42	7.1377	5.56064
02_04_14	Cowpea	241.624	7.7585	1.1901
02_04_14	Common Bean	113.884	7.80278	1.12617
2004	Cowpea	28.7567	7.23868	3.23028
2004	Common Bean	13.9435	7.05262	4.76734
94_1	Cowpea	77.01	7.17281	5.02393
94_1	Common Bean	83.3815	7.5999	4.93554
Acacia	Cowpea	18.2051	7.68543	3.96471
Acacia	Common Bean	22.8953	7.85018	4.46381
Apple404	Cowpea	200.291	7.43955	5.46315
Apple404	Common Bean	189.775	7.83828	5.5265
Apple517	Cowpea	113.867	7.10541	0.532422
Apple517	Common Bean	92.2314	7.67847	-0.59727
Ausubel	Cowpea	87.6147	8.16587	4.95754
Ausubel	Common Bean	61.1696	8.31913	5.09259
B05_10	Cowpea	108.576	7.16672	5.39562
B05_10	Common Bean	46.008	7.8867	5.50844
BMM	Cowpea	184.28	6.9639	4.88806
BMM	Common Bean	69.8429	6.71841	5.11748
BPA1	Cowpea	4.87092	6.98028	4.91688
BPA1	Common Bean	-2.45674	7.52658	5.19794
DavisNavel	Cowpea	85.2401	4.55704	1.57516
DavisNavel	Common Bean	91.4824	6.51003	3.90162
EsparatoFresa	Cowpea	-0.421789	8.23636	4.80479
EsparatoFresa	Common Bean	14.8727	8.03141	5.02226
Fd1	Cowpea	160.815	7.32053	5.28671
Fd1	Common Bean	58.2649	7.3654	5.24903
Fresa525	Cowpea	34.6532	4.47538	4.87281
Fresa525	Common Bean	48.6867	4.81137	3.2234
Gallo1	Cowpea	115.062	6.20526	5.06747
Gallo1	Common Bean	116.19	6.66289	4.52941
Geranium	Cowpea	95.8093	6.4304	3.6301
Geranium	Common Bean	74.6874	7.45484	4.92382
Grape	Cowpea	146.284	8.61716	4.50178
Grape	Common Bean	113.574	7.88404	4.44374
KatieTomato	Cowpea	12.9294	3.93717	2.8455
KatieTomato	Common Bean	8.28507	4.17076	2.7683
KernA2	Cowpea	144.345	7.34821	4.91754
KernA2	Common Bean	76.0552	7.27867	4.74537
KernB1	Cowpea	24.3129	6.70732	4.53449
KernB1	Common Bean	47.201	7.06017	4.47299
KernB2	Cowpea	184.206	7.69947	5.46015
KernB2	Common Bean	106.827	7.66262	5.34016
KGB1	Cowpea	58.6075	6.70798	4.36649
KGB1	Common Bean	87.4606	6.78905	4.34128
KGB2	Cowpea	254.484	5.96611	4.6437
KGB2	Common Bean	69.8598	6.82936	5.20669
MEAP6G	Cowpea	254.138	8.457	4.4812
MEAP6G	Common Bean	88.3879	7.40783	4.5584
Mex03	Cowpea	45.5906	7.42111	4.69264
Mex03	Common Bean	35.467	7.74956	5.01849
Molly	Cowpea	85.457	7.5882	4.23669
Molly	Common Bean	122.139	7.1297	5.07822
Navel	Cowpea	10.0961	6.79902	4.48001
Navel	Common Bean	14.9987	7.37518	4.72879
NobleRot	Cowpea	74.8077	5.55365	4.23185
NobleRot	Common Bean	47.2418	7.15047	4.61858
Peachy	Cowpea	48.2053	7.07002	3.79484
Peachy	Common Bean	58.2488	7.5056	3.98327
Pepper	Cowpea	2.55636	7.48411	4.6769
Pepper	Common Bean	8.63653	7.76114	4.5131
PepperSub	Cowpea	222.479	7.41677	4.41821
PepperSub	Common Bean	105.769	7.65676	4.9997
PhiloMenlo	Cowpea	189.995	6.6305	4.2898
PhiloMenlo	Common Bean	106.518	6.60318	4.23576
Rasp	Cowpea	218.253	7.24891	4.85331
Rasp	Common Bean	66.6723	7.34311	4.80602
Rose	Cowpea	-4.20024	7.54075	2.37672
Rose	Common Bean	42.9674	6.94825	1.0996
Supersteak	Cowpea	11.5345	7.11826	4.28257
Supersteak	Common Bean	14.1953	6.07027	3.54648
Triple3	Cowpea	198.769	7.79457	4.69763
Triple3	Common Bean	89.6815	7.393	4.19202
Triple7	Cowpea	54.189	5.23702	4.52579
Triple7	Common Bean	81.7172	4.90006	4.01612
UKRazz	Cowpea	74.545	4.79775	3.91718
UKRazz	Common Bean	47.3887	4.42702	3.79568
lsm = least square mean. Cluster expression is calculated as the average z-scaled expression (log2) for known genes in each pathway.
