## Supplementary Tables for "Host-Botrytis co-transcriptomics reveals finely tuned interactions with closely related legumes": TableS7.xlsx

### Sheet: Supplementary_Table_orthos_GOen
Supplementary Table 7. GO enrichment of legume host single copy orthologs in Phaseolus vulgaris and Vigna unguiculata when infected with Botrytis cinerea.
GO.ID	Term	Annotated	Significant	Expected	p value	Common Bean Regulation	Cowpea Regulation
GO:0033014	tetrapyrrole biosynthetic process	33	2	0.12	0.0066	down	up
GO:0033013	tetrapyrrole metabolic process	36	2	0.13	0.0079	down	up
GO:0051179	localization	1219	127	95.5	0.00022	up	up
GO:0006810	transport	1208	123	94.64	0.00074	up	up
GO:0051234	establishment of localization	1212	123	94.95	0.00085	up	up
GO:1901565	organonitrogen compound catabolic proces...	104	18	8.15	0.00107	up	up
GO:0009060	aerobic respiration	17	6	1.33	0.00132	up	up
GO:0006613	cotranslational protein targeting to mem...	12	5	0.94	0.00144	up	up
GO:0006614	SRP-dependent cotranslational protein ta...	12	5	0.94	0.00144	up	up
GO:0043648	dicarboxylic acid metabolic process	30	8	2.35	0.00168	up	up
GO:0006090	pyruvate metabolic process	45	10	3.53	0.00208	up	up
GO:0006163	purine nucleotide metabolic process	102	17	7.99	0.00223	up	up
GO:0072521	purine-containing compound metabolic pro...	111	18	8.7	0.00229	up	up
GO:0055086	nucleobase-containing small molecule met...	168	24	13.16	0.0028	up	up
GO:0007264	small GTPase mediated signal transductio...	87	15	6.82	0.00283	up	up
GO:0009150	purine ribonucleotide metabolic process	97	16	7.6	0.0033	up	up
GO:0033865	nucleoside bisphosphate metabolic proces...	20	6	1.57	0.00337	up	up
GO:0033875	ribonucleoside bisphosphate metabolic pr...	20	6	1.57	0.00337	up	up
GO:0034032	purine nucleoside bisphosphate metabolic...	20	6	1.57	0.00337	up	up
GO:0006091	generation of precursor metabolites and ...	124	19	9.71	0.00341	up	up
GO:0009117	nucleotide metabolic process	143	21	11.2	0.0036	up	up
GO:0033365	protein localization to organelle	41	9	3.21	0.00377	up	up
GO:0006753	nucleoside phosphate metabolic process	144	21	11.28	0.00392	up	up
GO:0009259	ribonucleotide metabolic process	99	16	7.76	0.00407	up	up
GO:0019693	ribose phosphate metabolic process	99	16	7.76	0.00407	up	up
GO:0045333	cellular respiration	21	6	1.65	0.00441	up	up
GO:0045047	protein targeting to ER	15	5	1.18	0.00449	up	up
GO:0072599	establishment of protein localization to...	15	5	1.18	0.00449	up	up
GO:1901575	organic substance catabolic process	224	29	17.55	0.00476	up	up
GO:0009057	macromolecule catabolic process	110	17	8.62	0.00499	up	up
GO:0006612	protein targeting to membrane	16	5	1.25	0.00612	up	up
GO:0006720	isoprenoid metabolic process	30	7	2.35	0.00724	up	up
GO:0008299	isoprenoid biosynthetic process	30	7	2.35	0.00724	up	up
GO:0006098	pentose-phosphate shunt	11	4	0.86	0.00788	up	up
GO:0006740	NADPH regeneration	11	4	0.86	0.00788	up	up
GO:0051156	glucose 6-phosphate metabolic process	11	4	0.86	0.00788	up	up
GO:0032787	monocarboxylic acid metabolic process	125	18	9.79	0.00829	up	up
GO:0009056	catabolic process	234	29	18.33	0.00873	up	up
GO:0030163	protein catabolic process	63	11	4.94	0.00901	up	up
GO:0006108	malate metabolic process	12	4	0.94	0.0111	up	up
GO:0044281	small molecule metabolic process	597	62	46.77	0.01161	up	up
GO:0016567	protein ubiquitination	95	14	7.44	0.01542	up	up
GO:0008610	lipid biosynthetic process	163	21	12.77	0.01578	up	up
GO:0006694	steroid biosynthetic process	27	6	2.12	0.0161	up	up
GO:0015980	energy derivation by oxidation of organi...	28	6	2.19	0.01917	up	up
GO:0051640	organelle localization	14	4	1.1	0.01979	up	up
GO:0070887	cellular response to chemical stimulus	14	4	1.1	0.01979	up	up
GO:0032446	protein modification by small protein co...	98	14	7.68	0.01985	up	up
GO:0008202	steroid metabolic process	29	6	2.27	0.02262	up	up
GO:0022900	electron transport chain	29	6	2.27	0.02262	up	up
GO:0006099	tricarboxylic acid cycle	15	4	1.18	0.02536	up	up
GO:0006739	NADP metabolic process	15	4	1.18	0.02536	up	up
GO:0006887	exocytosis	30	6	2.35	0.02647	up	up
GO:0019752	carboxylic acid metabolic process	354	38	27.73	0.02761	up	up
GO:0070647	protein modification by small protein co...	103	14	8.07	0.02928	up	up
GO:0051668	localization within membrane	23	5	1.8	0.02991	up	up
GO:0072657	protein localization to membrane	23	5	1.8	0.02991	up	up
GO:0090150	establishment of protein localization to...	23	5	1.8	0.02991	up	up
GO:0046034	ATP metabolic process	66	10	5.17	0.0315	up	up
GO:0043436	oxoacid metabolic process	359	38	28.12	0.03339	up	up
GO:0032940	secretion by cell	32	6	2.51	0.0354	up	up
GO:0046903	secretion	32	6	2.51	0.0354	up	up
GO:0140352	export from cell	32	6	2.51	0.0354	up	up
GO:0006082	organic acid metabolic process	361	38	28.28	0.03595	up	up
GO:0036211	protein modification process	1237	113	96.91	0.03673	up	up
GO:0006026	aminoglycan catabolic process	10	3	0.78	0.03786	up	up
GO:0006030	chitin metabolic process	10	3	0.78	0.03786	up	up
GO:0006032	chitin catabolic process	10	3	0.78	0.03786	up	up
GO:0006040	amino sugar metabolic process	10	3	0.78	0.03786	up	up
GO:0009755	hormone-mediated signaling pathway	10	3	0.78	0.03786	up	up
GO:0032870	cellular response to hormone stimulus	10	3	0.78	0.03786	up	up
GO:0033866	nucleoside bisphosphate biosynthetic pro...	10	3	0.78	0.03786	up	up
GO:0034030	ribonucleoside bisphosphate biosynthetic...	10	3	0.78	0.03786	up	up
GO:0034033	purine nucleoside bisphosphate biosynthe...	10	3	0.78	0.03786	up	up
GO:0046348	amino sugar catabolic process	10	3	0.78	0.03786	up	up
GO:0071310	cellular response to organic substance	10	3	0.78	0.03786	up	up
GO:0071495	cellular response to endogenous stimulus	10	3	0.78	0.03786	up	up
GO:1901071	glucosamine-containing compound metaboli...	10	3	0.78	0.03786	up	up
GO:1901072	glucosamine-containing compound cataboli...	10	3	0.78	0.03786	up	up
GO:0009073	aromatic amino acid family biosynthetic ...	25	5	1.96	0.04153	up	up
GO:0009144	purine nucleoside triphosphate metabolic...	70	10	5.48	0.04488	up	up
GO:0009199	ribonucleoside triphosphate metabolic pr...	70	10	5.48	0.04488	up	up
GO:0009205	purine ribonucleoside triphosphate metab...	70	10	5.48	0.04488	up	up
GO:0015986	proton motive force-driven ATP synthesis	18	4	1.41	0.0472	up	up
GO:0009141	nucleoside triphosphate metabolic proces...	71	10	5.56	0.04875	up	up
GO:0022406	membrane docking	11	3	0.86	0.04911	up	up
GO:0048278	vesicle docking	11	3	0.86	0.04911	up	up
GO:0140056	organelle localization by membrane tethe...	11	3	0.86	0.04911	up	up
GO:0042440	pigment metabolic process	21	7	1.37	0.00025	down	down
GO:0045454	cell redox homeostasis	103	17	6.71	0.00032	down	down
GO:0006091	generation of precursor metabolites and ...	124	19	8.08	0.00038	down	down
GO:0065008	regulation of biological quality	148	21	9.65	0.00056	down	down
GO:0019725	cellular homeostasis	119	18	7.76	0.00064	down	down
GO:0034641	cellular nitrogen compound metabolic pro...	2017	162	131.45	0.00085	down	down
GO:0006779	porphyrin-containing compound biosynthet...	20	6	1.3	0.00131	down	down
GO:0042592	homeostatic process	127	18	8.28	0.00139	down	down
GO:0006081	cellular aldehyde metabolic process	15	5	0.98	0.002	down	down
GO:0006778	porphyrin-containing compound metabolic ...	23	6	1.5	0.00289	down	down
GO:0010467	gene expression	1449	118	94.43	0.00361	down	down
GO:0044271	cellular nitrogen compound biosynthetic ...	1453	118	94.69	0.00397	down	down
GO:0044281	small molecule metabolic process	597	55	38.91	0.00482	down	down
GO:0006508	proteolysis	332	34	21.64	0.0054	down	down
GO:0044249	cellular biosynthetic process	1781	137	116.07	0.01287	down	down
GO:1901576	organic substance biosynthetic process	1817	139	118.41	0.01464	down	down
GO:0044260	cellular macromolecule metabolic process	732	62	47.7	0.01702	down	down
GO:0033014	tetrapyrrole biosynthetic process	33	6	2.15	0.01823	down	down
GO:0008380	RNA splicing	25	5	1.63	0.02063	down	down
GO:0009058	biosynthetic process	1887	142	122.97	0.0233	down	down
GO:0009628	response to abiotic stimulus	36	6	2.35	0.02721	down	down
GO:0033013	tetrapyrrole metabolic process	36	6	2.35	0.02721	down	down
GO:0072522	purine-containing compound biosynthetic ...	56	8	3.65	0.02751	down	down
GO:0072521	purine-containing compound metabolic pro...	111	13	7.23	0.02783	down	down
GO:0009081	branched-chain amino acid metabolic proc...	11	3	0.72	0.03062	down	down
GO:0009123	nucleoside monophosphate metabolic proce...	11	3	0.72	0.03062	down	down
GO:0009124	nucleoside monophosphate biosynthetic pr...	11	3	0.72	0.03062	down	down
GO:0009266	response to temperature stimulus	11	3	0.72	0.03062	down	down
GO:0051301	cell division	19	4	1.24	0.03155	down	down
GO:0006163	purine nucleotide metabolic process	102	12	6.65	0.03274	down	down
GO:0006164	purine nucleotide biosynthetic process	48	7	3.13	0.03445	down	down
GO:0071704	organic substance metabolic process	4531	314	295.28	0.03534	down	down
GO:0009059	macromolecule biosynthetic process	1333	102	86.87	0.03794	down	down
GO:0010817	regulation of hormone levels	12	3	0.78	0.0389	down	down
GO:0042559	pteridine-containing compound biosynthet...	12	3	0.78	0.0389	down	down
GO:0006520	cellular amino acid metabolic process	202	20	13.16	0.03942	down	down
GO:0006396	RNA processing	178	18	11.6	0.04114	down	down
GO:0042180	cellular ketone metabolic process	13	3	0.85	0.04819	down	down
GO:0042558	pteridine-containing compound metabolic ...	13	3	0.85	0.04819	down	down
GO:0022411	cellular component disassembly	21	2	0.16	0.011	up	down
GO:0032984	protein-containing complex disassembly	21	2	0.16	0.011	up	down
GO:0006790	sulfur compound metabolic process	74	3	0.55	0.018	up	down
GO:0015698	inorganic anion transport	32	2	0.24	0.024	up	down
GO:0016192	vesicle-mediated transport	151	4	1.13	0.026	up	down
Orthologs were grouped by their regulation in response to infection with Botrytis in either legume host species. These groups were tested for enrichment of the Biological Process ontology using all single copy orthologs as the background. Annotated = number of genes in the background annotated with this GO term. Significant = number of host single copy orthologs in this regulatory group with this…
